# Pharmacokinetic Acceleration via CYP3A4 Hyperactivation as a Clinically Actionable Mechanism of Targeted Therapy Resistance in NSCLC

**DOI:** 10.64898/2026.05.16.725647

**Authors:** Pragya Kumar, Menkara Henry, Julia Pelesko, Bina Desai, Malgorzata Tyczynska Weh, Ramu Kakumanu, Min Liu, Natalia Souza Nunes Siqueira, Robert Vander Velde, Viktoriya Marusyk, Jyllica Aurelio, Eric Haura, Jhanelle Gray, Bruna Pellini, David Basanta, Andriy Marusyk

## Abstract

Resistance of cancers to targeted therapies is traditionally framed as a tumor-intrinsic phenomenon, mediated by tumor cell-intrinsic or microenvironmental mechanisms. Here, we identify a tumor-extrinsic, systemic resistance mechanism resulting from hyperactivation of the hepatic cytochrome P450 enzyme, CYP3A4. This tumor-extrinsic resistance mechanism can function independently of, or in tandem with, tumor-intrinsic resistance. Focusing on experimental mouse models of targetable lung cancer, we find that xenobiotic-mediated induction of CYP3A4 results in accelerated drug metabolism and a drastic reduction in systemic and tumor-drug exposure *in vivo*. CYP3A4 activation can be triggered by chemically unrelated xenobiotics, leading to resistance to a wide range of targeted therapies, including ALK, EGFR, and KRASG12C inhibitors. Retrospective analysis of clinical cohorts suggests that variability in CYP3A4 activity might be a major contributor to variability in clinical outcomes. While higher CYP3A4 activity leads to sub-therapeutic tumor drug exposure and shorter progression-free survival, reduced drug metabolism is expected to result in supratherapeutic exposure and increased systemic toxicity. To address the consequences of abnormal CYP3A4 activity, we utilized mathematical modeling to demonstrate that drug concentrations can be restored through the optimization of dosing amounts and intervals. Further, we show that tumor sensitivity to targeted therapies can be rescued through pharmacological inhibition of CYP3A4. Our findings establish systemic metabolic variability as a *bona fide* resistance and toxicity driver, providing a translational framework for personalized dosing to maximize both safety and efficacy.
