## Supplementary Tables for "Pharmacokinetic Acceleration via CYP3A4 Hyperactivation as a Clinically Actionable Mechanism of Targeted Therapy Resistance in NSCLC"

### Sheet: Supp table 2
Supplementary table 2 - PK Metrics Raw Values
cin	Regimen	AUC (ng h/mL)	Cmax (ng/mL)	Cmin (ng/mL)	AUC/𝜏 (ng/mL)
1	100mg QD	5244.1	589.7	100.8	218.5
0.1 or 10x ↓	100mg QD	52088.6	2531	2014.1	2170.4
	10.1mg QD	5242.3	254.7	202.7	218.4
	100mg Q96h	52415.1	939	415.3	546
0.4 or 2.5x ↓	100mg QD	13116.1	905	397.4	546.5
	40mg QD	5246.4	362	158.9	218.6
	100mg Q60h	13110.7	619.7	107	218.6
	75.8mg Q48h	9926.4	504.1	116.1	206.8
2.5 or 2.5x ↑	100mg QD	2096.7	464.2	16.2	87.4
	250mg QD	5241.8	1160.4	40.5	218.4
	100mg Q8h	2087.8	552.2	112	261
10 or 10x ↑	100mg QD	523.2	330.1	0.6	21.8
	100mg Q2.4h	522.8	385	78.9	218.1
	200mg Q6h	1044.5	678.2	20.5	174.1

### Sheet: Supp table 1
Supplementary table 1 - Model parameter values
Parameter	Interpretation	Population mean value
ka (hr-1)	absorption rate	3.113
VC (L)	central compartment volume	120.511
VP (L)	peripheral compartment volume	154.905
Q (L/hr)	compartment clearance rate	22.002
CLi (L/hr)	initial clearance rate	9.035
CLmax (L/hr	steady-state clearance rate	14.472
𝜏 (hr)	induction time	50.251
